# The Knock-In Atlas: A web resource for targeted protein trap by CRISPR/Cas9 in human and mouse cell lines

**DOI:** 10.1101/2025.02.19.638564

**Authors:** Yuma Hanai, Patrick Louis Lagman Hilario, Yuriko Shiraishi, Nobuyasu Yoshida, Suzuna Murakami, Yuji Shimizu, Norisuke Kano, Minami Kojima, Kokoro Murai, Taro Kawai, Katsutomo Okamura

## Abstract

Various cell engineering techniques have been developed by leveraging the CRISPR-Cas9 technology, but large-scale resources for targeted gene knock-in are still limited. Here we introduce the Knock-in Atlas, a web resource for gene tagging by fluorescent proteins by inserting artificial exons in target gene introns. To produce knock-in cells efficiently and reproducibly, we carefully chose and catalogued guide RNAs (gRNAs) for targeting genes in the human and mouse genomes by taking the gRNA efficacy scores and protein structures around the insertion sites into account. As of August 2025, we have characterized knock-in cell lines for 350 proteins, with a focus on RNA binding proteins, by flow cytometry and confocal microscopy. The transfection and flow cytometry protocols were optimized for several cell lines including HEK293T, eHAP1, HeLa, THP-1, Neuro2a, mouse embryonic fibroblast (MEF) and mouse embryonic stem cell (mESC). A website has been launched to organize the results of initial characterization including flow cytometry data after transfection, confocal microscopy, and western blot results for the genes for which knock-in HEK293T cell lines were already made. The site also provides a database to organize the information of pre-designed gRNAs for the human and mouse genomes. <https://rnabio.naist.jp/atlas/>.
