## Supplementary Table1 for "The Knock-In Atlas: A web resource for targeted protein trap by CRISPR/Cas9 in human and mouse cell lines"

### Sheet: Primers for plasmid donor
Plasmid donor	Name	Sequence (5' → 3')
Intron (0) Venus donor	Venus_F	GTGAGCAAGGGCGAGGAGCT
	Venus_R	CTTGTAGAGCTCGTCCATGC
	5' cassette_F	GAGCTCGGTACCCGGGGGCCAGTACCCAAAAAGCGGGGCTAATTCCTCTCTTCTCCTCTCTCCAGgggtctggtggcagtggagggggatccgtgagcaagggcgag
	5' cassette_R	CTCGCCCTTGCTCACGGATC
	3' cassette_F	gacGAGCTCTACAAGgggtctggtggcagtggagggggatccAAGGTAAGTCCCCGCTTTTTGGGTACTGGCCCCTCTACACTCGACCT
	3' cassette_R	AGGTCGAGTGTAGAGGGGCCA
Intron (1) Venus donor	SA+GC-Venus_F	TCCTCTCTCCAGgcgggtctggt
	Venus-SD+C_R	CGGGGACTTACCTTGggatccc
	backbone1_F	CAAGGTAAGTCCCCGCTTT
	backbone1_R	cgcCTGGAGAGAGGAGAA
Intron (2) Venus donor	SA+C-Venus_F	TCCTCTCTCCAGcgggtctggt
	Venus-SD-A_R	GCGGGGACTTACCTggatccc
	backbone2_F	cAGGTAAGTCCCCGCTTT
	backbone2_R	ccgCTGGAGAGAGGAGAA
mVenus donor	mVenus_mutation_F	CAGTCCAAGCTGAGCAAAGACCCCAACGAGAAGCG
	mVenus_mutation_R	GCTCAGCTTGGACTGGTAGCTCAGGTAGTGGTTGT

### Sheet: Primers for PCR donor
PCR donor	Name	Sequence (5' → 3')
Non-modified	Cassette_F	TAAAACGACGGCCAGTGAAT
	Cassette_R	ATGACCATGATTACGCCAAG
2PS	Cassette+2PS_F	TAAAACGACGGCCAGTGAAT
	Cassette+2PS_R	ATGACCATGATTACGCCAAG
C6	Cassette+C6_F	C6-TAAAACGACGGCCAGTGAAT
	Cassette+C6_R	C6-ATGACCATGATTACGCCAAG
C6-PEG10	Cassette+C6-PEG10_F	C6-PEG10-TAAAACGACGGCCAGTGAAT
	Cassette+C6-PEG10_R	C6-PEG10-ATGACCATGATTACGCCAAG
C6-Biotin	Cassette+C6-Biotin_F	C6-Biotin-TAAAACGACGGCCAGTGAAT
	Cassette+C6-Biotin_R	C6-Biotin-ATGACCATGATTACGCCAAG

### Sheet: Donor sequences
Donor	Sequence (5' → 3')	Description
Intron (0) donor	GGGCCAGTACCCAAAAAGCGGGGCTAATTCCTCTCTTCTCCTCTCTCCAGgggtctggtggcagtggagggggatccGTGAGCAAGGGCGAGGAGCTGTTCACCGGGGTGGTGCCCATCCTGGTCGAGCTGGACGGCGACGTAAACGGCCACAAGTTCAGCGTGTCCGGCGAGGGCGAGGGCGATGCCACCTACGGCAAGCTGACCCTGAAGCTGATCTGCACCACCGGCAAGCTGCCCGTGCCCTGGCCCACCCTCGTGACCACCCTGGGCTACGGCCTGCAGTGCTTCGCCCGCTACCCCGACCACATGAAGCAGCACGACTTCTTCAAGTCCGCCATGCCCGAAGGCTACGTCCAGGAGCGCACCATCTTCTTCAAGGACGACGGCAACTACAAGA…	Donor gRNA target, SA or SD, Flexible Linker, 1 or 2 nt insertions for intron(1) or intron(2) and Venus (GCC -> AAG in the case of mVenus).
Intron (1) donor	GGGCCAGTACCCAAAAAGCGGGGCTAATTCCTCTCTTCTCCTCTCTCCAGgggtctggtggcagtggagggggatccGCGTGAGCAAGGGCGAGGAGCTGTTCACCGGGGTGGTGCCCATCCTGGTCGAGCTGGACGGCGACGTAAACGGCCACAAGTTCAGCGTGTCCGGCGAGGGCGAGGGCGATGCCACCTACGGCAAGCTGACCCTGAAGCTGATCTGCACCACCGGCAAGCTGCCCGTGCCCTGGCCCACCCTCGTGACCACCCTGGGCTACGGCCTGCAGTGCTTCGCCCGCTACCCCGACCACATGAAGCAGCACGACTTCTTCAAGTCCGCCATGCCCGAAGGCTACGTCCAGGAGCGCACCATCTTCTTCAAGGACGACGGCAACTACAA…
Intron (2) donor	GGGCCAGTACCCAAAAAGCGGGGCTAATTCCTCTCTTCTCCTCTCTCCAGgggtctggtggcagtggagggggatccCGTGAGCAAGGGCGAGGAGCTGTTCACCGGGGTGGTGCCCATCCTGGTCGAGCTGGACGGCGACGTAAACGGCCACAAGTTCAGCGTGTCCGGCGAGGGCGAGGGCGATGCCACCTACGGCAAGCTGACCCTGAAGCTGATCTGCACCACCGGCAAGCTGCCCGTGCCCTGGCCCACCCTCGTGACCACCCTGGGCTACGGCCTGCAGTGCTTCGCCCGCTACCCCGACCACATGAAGCAGCACGACTTCTTCAAGTCCGCCATGCCCGAAGGCTACGTCCAGGAGCGCACCATCTTCTTCAAGGACGACGGCAACTACAAG…
