## Supplementary Table2 for "The Knock-In Atlas: A web resource for targeted protein trap by CRISPR/Cas9 in human and mouse cell lines"

### Sheet: Intron gRNA
Human					Mouse
Gene	Gene_intron	Intron_phase	gRNA_Spacer		Gene	Gene_intron	Intron_phase	gRNA_Spacer
ACLY	ACLY_In12	Intron(0)	GGGGCATAGAGGAAATACAG		Hnrnpa1	Hnrnpa1_In1	Intron(0)	CGATTGTTAGACCAGAATGG
ACLY	ACLY_In13	Intron(1)	GAACAGGAGAGGGATGATGA
ACLY	ACLY_In14	Intron(1)	GTCCCTGCAAGTCCAAGAGG
ACTN4	ACTN4_In4	Intron(1)	GGGGTCAAACGAAACCCAAG
ACTN4	ACTN4_In8	Intron(0)	GGAGGGTCTACAGAGTGATG
ACTN4	ACTN4_In18	Intron(0)	GCACACCTACACCCTGACAG
ATP5F1A	ATP5F1A_In1	Intron(0)	GAAACCCAAGATGCTACCAG
ATP5F1A	ATP5F1A_In2	Intron(1)	GTGGTGGGATTACAGACATG
ATP5F1C	ATP5F1C_In1	Intron(2)	GCTGTTATAACAGCTGACGA
ATP5F1C	ATP5F1C_In6	Intron(1)	GGTCCTAAGCATTCACACAA
ATP5PO	ATP5PO_In1	Intron(0)	GTACCAAACCTCGAGCACCA
AURKAIP1	AURKAIP1_In2	Intron(1)	GAGGGGAAAGAGTGTGTGTG
AURKB	AURKB_In4	Intron(2)	GGGGAGATAAAACCTAAGCA
AURKB	AURKB_In7	Intron(2)	GCCCAGCAACTCCACACTGA
BCLAF1	BCLAF1_In8	Intron(0)	GACAGGAGGATAAAAACCAA
BZW1	BZW1_In2	Intron(1)	GAATTCAGGTGGTTAAATGG
C1QBP	C1QBP_In3	Intron(0)	GGGTCATGACCTGGTGTGGA
C1QBP	C1QBP_In4	Intron(0)	GATGAGTTTCATGCTGTCAG
CANX	CANX_In2	Intron(0)	GACTACATTTCCCTGCACCC
CANX	CANX_In14	Intron(0)	GAGACCAGATTTAGACACAG
CCT8	CCT8_In1	Intron(0)	GATGTGTAAGTAGGTACCTG
CCT8	CCT8_In13	Intron(0)	GAGTCATCCTTTAGTATGTG
CDC37	CDC37_In2	Intron(0)	GGTGGTGTAGTTGAAGAGTG
CFL1	CFL1_In1	Intron(0)	GGAAGAGTTTAAAGACCTCG
CFL1	CFL1_In3	Intron(1)	GGGTGAATGGCACGCAGAGG
CLNS1A	CLNS1A_In2	Intron(1)	GAAATGGCCCCAAATAGTGA
CLNS1A	CLNS1A_In4	Intron(1)	GAGAGTCCTACATTATCCTG
CLNS1A	CLNS1A_In5	Intron(1)	GGAGTACAATAACGTGACCT
CSDE1	CSDE1_In6	Intron(2)	GGAGAGATGAGAGATGCAAG
CSDE1	CSDE1_In9	Intron(0)	GGGGAAGGTGAGGACACAAG
CSDE1	CSDE1_In12	Intron(0)	GCAGGGAAAGTCTCACACAA
CSE1L	CSE1L_In3	Intron(0)	GGGGCAGTTTGGCTCACCAG
CTPS1	CTPS1_In17	Intron(2)	GTACTGGTTCTGGATAAAGG
CYC1	CYC1_In1	Intron(0)	GATCAGACCGAAGTGACCAA
DAZAP1	DAZAP1_In4	Intron(0)	GGCCTGGACACAGATGACAC
DDX1	DDX1_In12	Intron(1)	GATGTGTGACTAAACCAGCA
DDX17	DDX17_In1	Intron(2)	GTTTGGGTAGCATTGCAATG
DDX21	DDX21_In2	Intron(0)	GCATGAGCTACTGTTCCCAG
DDX21	DDX21_In12	Intron(0)	GAGTTCCCCAAGTAAAACGA
DDX3X	DDX3X_In1	Intron(0)	GGCTAAGAGAAAAAACCCGG
DDX3X	DDX3X_In3	Intron(1)	GCCATGGTAGGGATAGTCAG
DDX3X	DDX3X_In15	Intron(2)	GAATGGGTGACACTCTGTTG
DDX5	DDX5_In1	Intron(2)	GAAGGAACATCTGTTAGGTG
DDX5	DDX5_In11	Intron(1)	GACAATCGGAGGACTCGAGG
DEK	DEK_In2	Intron(1)	GTAGAATCCCTTGAACCAGG
DEK	DEK_In7	Intron(0)	GAGCAAAGACCCATCTTACG
DEK	DEK_In8	Intron(1)	GGTATGGAATTACCTCCTGG
DHX9	DHX9_In6	Intron(2)	GCTGAACTAAGCAATCACAT
DKC1	DKC1_In12	Intron(2)	GTTGACATACTCCTGCATCA
DKC1	DKC1_In13	Intron(0)	GAGCCCAAACAAGCACCCCA
DNAJC7	DNAJC7_In13	Intron(1)	GCATCTCTGCAGGGTCAGGG
EBNA1BP2	EBNA1BP2_In7	Intron(2)	GGAAGCTGGGAAATTGACAA
EEF1G	EEF1G_In2	Intron(0)	GGAGGAGATGAAGTGCTGTG
EEF1G	EEF1G_In4	Intron(0)	GGGTACGAGTTTGAAGCAGT
EEF1G	EEF1G_In6	Intron(1)	GCTGAGTGTGTTGTTGCTGG
EEF2	EEF2_In1	Intron(0)	GAAAATCGATCTCAAACTCG
EEF2	EEF2_In2	Intron(2)	GGGCAGAAGTGAGGAGGGGA
EEF2	EEF2_In14	Intron(1)	GCTTAGCAAGGTGTTAAAGG
EIF3A	EIF3A_In20	Intron(2)	GGTCTACATTTGTCAGTACA
EIF3B	EIF3B_In4	Intron(0)	GTGACTTGGGAGTTAAGATG
EIF3B	EIF3B_In10	Intron(0)	GTTACTTCATGCATGTCCAG
EIF3B	EIF3B_In16	Intron(0)	GCCAGAAGGACAGCATACAG
EIF3D	EIF3D_In3	Intron(1)	GAACTAAGTTAGGATAGCTG
EIF3D	EIF3D_In5	Intron(2)	GAGAAAGGAAGAGACCCAGA
EIF3E	EIF3E_In2	Intron(1)	GTAGTTCCACATCTTTCACA
EIF3E	EIF3E_In4	Intron(0)	GGTCATGGACCAGTACCGGA
EIF3E	EIF3E_In8	Intron(0)	GAAGAAAATCTGGAACCTGG
EIF3G	EIF3G_In2	Intron(1)	GATTACAACTTCCTCCCTGG
EIF3H	EIF3H_In4	Intron(2)	GAGGTGGAAAGAGTGATCAG
EIF3K	EIF3K_In1	Intron(2)	GATAGAGAAACCCCACCCCG
EIF3K	EIF3K_In6	Intron(1)	GCGTGCAGCAGTAAACAAAG
EIF3K	EIF3K_In7	Intron(1)	GGCCCCAGTTACCATCACAA
EIF3L	EIF3L_In5	Intron(0)	GCAACATAAAGACCAGACCA
EIF3L	EIF3L_In9	Intron(0)	GGAGTCCCAGAGTTTGAGAG
EIF3L	EIF3L_In10	Intron(0)	GGATGGGTTCAAGAATTGGG
EIF3M	EIF3M_In3	Intron(2)	GAGGAAACTAGGGCACAGAA
EIF3M	EIF3M_In9	Intron(1)	GTTTAGGCAATACACCACTG
EIF3M	EIF3M_In10	Intron(2)	GTCAAGTGATAACACCACCT
EIF4A1	EIF4A1_In1	Intron(2)	GCCGGGCTATTGGCAAACTG
EIF4A1	EIF4A1_In2	Intron(0)	GAGGAGGGTTGTAAGCTCTG
EIF4A1	EIF4A1_In9	Intron(0)	GGCATCCATGTGGGCAGCCA
EIF4B	EIF4B_In2	Intron(1)	GGACAATCTATTGAACCGGG
EIF4B	EIF4B_In6	Intron(1)	GCCAAAAAGAGAACCCCGAG
EIF4B	EIF4B_In8	Intron(1)	GTAACGTGGGTGCAGCAATG
EIF4G1	EIF4G1_In4	Intron(0)	GCACTGCCCCCAATTCTCAG
EIF4G1	EIF4G1_In7	Intron(0)	GAGGGGCATTGTGATGTACA
EIF4G1	EIF4G1_In20	Intron(1)	GGGCCACTGAGACACCATGA
EIF4H	EIF4H_In1	Intron(2)	GTACAGTTGGATGACGCTAG
EIF4H	EIF4H_In5	Intron(1)	GCTGTCATTACTCCACACAT
EIF5	EIF5_In6	Intron(1)	GTTTTTCTGAGGGGATCCAT
EIF5	EIF5_In10	Intron(0)	GCCGTCTCAATACTTGTGAA
EIF5A	EIF5A_In2	Intron(0)	GAAGCCAGAAGAGCACAGAG
ENO1	ENO1_In2	Intron(1)	GCGGGCAGATCACCTGAGTG
ENO1	ENO1_In4	Intron(0)	GAGCGCCACAGGAATTACGG
ENO1	ENO1_In10	Intron(0)	GGGGCCACAACATACAGGCA
EWSR1	EWSR1_In3	Intron(0)	GAAGGACCAAGCATGGAACA
EWSR1	EWSR1_In4	Intron(1)	GAACAGGGGAAAATCAGCTG
EWSR1	EWSR1_In8	Intron(2)	GAAGTTGGGGACAAACACTG
FARSA	FARSA_In1	Intron(0)	GACATTTGTATACGTCACAG
FASN	FASN_In37	Intron(1)	GGGGAAACTGAGGCGCACAG
FBL	FBL_In1	Intron(1)	GTGTTTGTGTGGAGAGATGG
FBL	FBL_In4	Intron(0)	GGATGAGGGAGCAGACAGTG
FUBP1	FUBP1_In16	Intron(1)	GATCCCATTCTGTTGCCCAG
FUBP1	FUBP1_In18	Intron(1)	GAACAACAACAGAAAAGGTG
FUBP1	FUBP1_In19	Intron(0)	GCATGATTTGCAAATCCCTG
FUS	FUS_In1	Intron(1)	CAAACCGTTAAGCTAGAGGG
FUS	FUS_In2	Intron(2)	GCCATGTTTTCTGATCACGC
FUS	FUS_In6	Intron(2)	GAAACCGATGATCCCACTCC
FUS	FUS_In7	Intron(1)	GTTAATAAGAGGGGTCTAGT
FUS	FUS_In8	Intron(1)	ACTAGTTTTGTTCACCAACT
FUS	FUS_In10	Intron(1)	ACCGCAGCTAAAGTAAGTGT
FUS	FUS_In14	Intron(2)	GCGAGTATCTTATCTCAAGT
G3BP1	G3BP1_In2	Intron(2)	GTTTCTGCCAGGGCCAGGCG
G3BP1	G3BP1_In4	Intron(0)	GCTAAATTCCTACAATGCAC
G3BP1	G3BP1_In5	Intron(1)	TAACAGGTTAGCTTATATCA
G3BP1	G3BP1_In6	Intron(2)	ACTAATCAGGTTACTCACTT
G3BP1	G3BP1_In7	Intron(0)	TAACCAACTAAGTGGTCAGC
G3BP1	G3BP1_In8	Intron(0)	GACATATAGGACGGAAGAGA
G3BP1	G3BP1_In9	Intron(1)	GGTGAGAGCTTATTTTGGGA
G3BP1	G3BP1_In11	Intron(0)	GCTCTGTTAGGAGGAAACGA
G3BP2	G3BP2_In2	Intron(2)	GCAACTAATTAGTGACAGAG
G3BP2	G3BP2_In3	Intron(0)	GGAAGGAAGACTTTGTGTAG
G3BP2	G3BP2_In5	Intron(1)	GATCTTCCATTGATGTACAG
G3BP2	G3BP2_In9	Intron(1)	GACGAGTAGGGCAGATCATG
G3BP2	G3BP2_In10	Intron(1)	GGACTACCAAAGATGCAGAA
GAPDH	GAPDH_In2	Intron(2)	GGAGAAGGGCAGGTTCCCCG
GTF2I	GTF2I_In11	Intron(1)	GTTCAACTTATCATGTAGGG
GTF2I	GTF2I_In12	Intron(1)	GACGAATACATGTGTCTGTG
GTF2I	GTF2I_In28	Intron(1)	GAACAGACTAGCCATTTGGG
H3-3A	H3-3A_In2	Intron(2)	GAAGCTGAAGAATTGTTGGG
HDAC1	HDAC1_In11	Intron(1)	GTGTCCTCCAAGAGACACCA
HDAC2	HDAC2_In12	Intron(1)	GTTGGGTGTTTCCTAAACGA
HDLBP	HDLBP_In12	Intron(0)	GAGTGATCCCTTCTGAACAG
HDLBP	HDLBP_In23	Intron(0)	GGGTACACTGACACCATGTG
HDLBP	HDLBP_In24	Intron(0)	GGGAAGAGATGGAAGCTGAG
HMGA1	HMGA1_In3	Intron(0)	GAGACCCCAGGAGAGAACCG
HMGA1	HMGA1_In5	Intron(0)	GACAGCTTCAGGGATTTGAG
HNRNPA1	HNRNPA1_In1	Intron(0)	CGTGCGTCGGAAGGCGACTA
HNRNPA1	HNRNPA1_In2	Intron(0)	CCTCTTAAATCTAGGGTAGT
HNRNPA1	HNRNPA1_In3	Intron(0)	TACTTGGATATGTGCTGCTA
HNRNPA1	HNRNPA1_In4	Intron(1)	TAAGGGTTCCACAATCTGTA
HNRNPA1	HNRNPA1_In5	Intron(1)	GTTGCTTAATTAAACCTTAA
HNRNPA1	HNRNPA1_In6	Intron(1)	CTATGAAGATTTTACAGTAC
HNRNPA1	HNRNPA1_In7	Intron(1)	CTAACCTATTCTAAAGATCC
HNRNPA1	HNRNPA1_In8	Intron(1)	GGCCCCAGCTTAAAGCTAGG
HNRNPA1	HNRNPA1_In9	Intron(1)	AGCCCTTTAACTGCTATGTC
HNRNPA2B1	HNRNPA2B1_In1	Intron(0)	CATAAGGTCTCAAGCGAAGG
HNRNPA2B1	HNRNPA2B1_In3	Intron(0)	GCGAAGTATGGTACTACGGT
HNRNPA2B1	HNRNPA2B1_In5	Intron(1)	TATAAGGGCTTGCTTCTAAC
HNRNPA2B1	HNRNPA2B1_In6	Intron(1)	CGTAAGAATGACACTTGATG
HNRNPA2B1	HNRNPA2B1_In7	Intron(1)	GTCTAAACCCGTAACTAGAT
HNRNPA2B1	HNRNPA2B1_In9	Intron(1)	AATGTATACCACTTGCAATG
HNRNPA3	HNRNPA3_In1	Intron(0)	TTAAACCGCCATGTGGGCGA
HNRNPA3	HNRNPA3_In2	Intron(0)	TAAGGGGTGTAGAGAACCGG
HNRNPA3	HNRNPA3_In4	Intron(1)	CTACCTGATTATGTCTTAAT
HNRNPA3	HNRNPA3_In5	Intron(1)	GACCATACACATGTATACAG
HNRNPA3	HNRNPA3_In6	Intron(1)	TACATGGATACCTGACATTT
HNRNPA3	HNRNPA3_In7	Intron(1)	AGCAGCTAATGTCTCTCCAG
HNRNPA3	HNRNPA3_In8	Intron(1)	ACTCCTTGGTACTTTTAAAC
HNRNPAB	HNRNPAB_In6	Intron(1)	GGCACCCAAGCCATTCCAAG
HNRNPAB	HNRNPAB_In7	Intron(1)	GAAGATGCATATCAAGCGCG
HNRNPC	HNRNPC_In3	Intron(1)	TTCGTAGGGACGAACTCTTG
HNRNPC	HNRNPC_In4	Intron(2)	CGATCCTGTATAAGTATTTC
HNRNPC	HNRNPC_In5	Intron(2)	TATGGTACGTAGTCATTAGA
HNRNPC	HNRNPC_In6	Intron(1)	TATTACCGAGAAATCTGTAC
HNRNPC	HNRNPC_In7	Intron(1)	CTTGCCCTTGGTATACAGTT
HNRNPD	HNRNPD_In1	Intron(2)	GCGCGGTTAGAATAACTCAG
HNRNPD	HNRNPD_In2	Intron(2)	CACTGAGACCAATCTACGCA
HNRNPD	HNRNPD_In3	Intron(0)	GGTAATGGTTATCTAGTAAT
HNRNPD	HNRNPD_In4	Intron(0)	ACTGACGCTGCCCTCCTGTA
HNRNPD	HNRNPD_In7	Intron(1)	ACTGTTGAGTCGTCAGGTAA
HNRNPDL	HNRNPDL_In1	Intron(2)	GTAACAGAGACACAATGAAG
HNRNPH1	HNRNPH1_In2	Intron(1)	GGCGGCCCGCTGTTACGCAA
HNRNPH1	HNRNPH1_In3	Intron(1)	TGCATGGAAATGGTCATCTA
HNRNPH1	HNRNPH1_In4	Intron(1)	TCATCGCACTGATGATCTGC
HNRNPH1	HNRNPH1_In6	Intron(1)	ACGTGAGGATTCGTAAGGTT
HNRNPH1	HNRNPH1_In11	Intron(1)	CAACATGATTCCGTAAGTAG
HNRNPH3	HNRNPH3_In2	Intron(1)	AAGTTTAACTATGATAGTCT
HNRNPH3	HNRNPH3_In3	Intron(2)	GTGGGTCACTATTGCTTAAA
HNRNPH3	HNRNPH3_In4	Intron(1)	CGGATTCCCATGGCTAGCTG
HNRNPH3	HNRNPH3_In5	Intron(1)	CAAGCTCTTAGTGGTAATAT
HNRNPH3	HNRNPH3_In6	Intron(0)	CTATGTAGGTTGACACACAA
HNRNPH3	HNRNPH3_In7	Intron(1)	AGGTAACGCTTGGCAGTTGT
HNRNPH3	HNRNPH3_In9	Intron(1)	TAAAGTTTGCACTACATATG
HNRNPK	HNRNPK_In3	Intron(1)	GTTTGGTGCATTTTACTAGA
HNRNPK	HNRNPK_In4	Intron(0)	CTGTAGTGAACCGCCACTAC
HNRNPK	HNRNPK_In5	Intron(0)	GGGTAAGTCGATCCAGTACA
HNRNPK	HNRNPK_In6	Intron(2)	TTGGAAGGGCTCAGATTAAG
HNRNPK	HNRNPK_In7	Intron(0)	GTAAATGTGAACTTAACCTG
HNRNPK	HNRNPK_In8	Intron(0)	GGTAACAGCGACATGCTAAA
HNRNPK	HNRNPK_In9	Intron(0)	TGCGATAAGCAATCTTTGGA
HNRNPK	HNRNPK_In10	Intron(0)	GTGAGTTCTATTGCCTATAC
HNRNPK	HNRNPK_In12	Intron(0)	TGTAGTTCACGTTTTGTTGA
HNRNPK	HNRNPK_In13	Intron(0)	AGTACCGGTAGTAATTACAA
HNRNPK	HNRNPK_In15	Intron(0)	TTAATGGGCTTTAGTGAGCT
HNRNPL	HNRNPL_In4	Intron(2)	GCACGTCCACACGATATGCC
HNRNPL	HNRNPL_In6	Intron(1)	GGCCAAAAGCGCGAGCGTAG
HNRNPL	HNRNPL_In7	Intron(1)	GTGAGAATTTGCACGGCGGG
HNRNPL	HNRNPL_In8	Intron(0)	TTACGAACTACTCTAAGTAA
HNRNPL	HNRNPL_In9	Intron(2)	ATTGCTCTACACCTGAGGCA
HNRNPL	HNRNPL_In10	Intron(0)	CACAAGAACCGCATTGGCGT
HNRNPL	HNRNPL_In11	Intron(1)	TGCCCTAATTGCATGGTGGT
HNRNPL	HNRNPL_In12	Intron(1)	CGCCGTGCATAATTGGTAAT
HNRNPM	HNRNPM_In1	Intron(2)	CGCTCGGTTACCGTTGACTC
HNRNPM	HNRNPM_In2	Intron(1)	GCTAAACTTCGGATCGACTG
HNRNPM	HNRNPM_In3	Intron(0)	GATGAGCTTAACTTACGGAA
HNRNPM	HNRNPM_In6	Intron(0)	GCAGACAAAGCCCGCCTATA
HNRNPM	HNRNPM_In8	Intron(0)	GCGCATTCAGGAAGTCACCT
HNRNPM	HNRNPM_In9	Intron(1)	GACGGGACTGCTAATAAGGT
HNRNPM	HNRNPM_In12	Intron(1)	GTTATGGTCTCCGAGTATGA
HNRNPM	HNRNPM_In13	Intron(1)	CGCTAGGTTCCTTATACTGT
HNRNPM	HNRNPM_In14	Intron(0)	TATGTGTTGCACGATGGTCC
HNRNPM	HNRNPM_In15	Intron(1)	AATGCACGCCTTTACGCTTC
HNRNPR	HNRNPR_In4	Intron(0)	AGTCTATCACAGGCCGGATA
HNRNPR	HNRNPR_In5	Intron(0)	CTCACGTGACTATAGTATTG
HNRNPR	HNRNPR_In6	Intron(0)	AATCTGGGTCAAGCTAGGAG
HNRNPR	HNRNPR_In7	Intron(1)	GATACATCGGGTAAGAACGT
HNRNPR	HNRNPR_In8	Intron(0)	AGTATATCCATATTTGCCGA
HNRNPR	HNRNPR_In9	Intron(0)	AATATTCCTCCTGACTCGAC
HNRNPU	HNRNPU_In4	Intron(0)	AAAAATCGCCTAGCTCTGCA
HNRNPU	HNRNPU_In5	Intron(1)	GTTGACGATTTGCATATCAC
HNRNPU	HNRNPU_In6	Intron(0)	TGAAGTCTTTACACTAATCC
HNRNPU	HNRNPU_In7	Intron(0)	ATTTTTGTCCGTTAGTGTAA
HNRNPU	HNRNPU_In8	Intron(0)	TATAGACCGGGAGGTATTCT
HNRNPU	HNRNPU_In11	Intron(1)	ATACACCTAGGTTATGTTAA
HNRNPU	HNRNPU_In12	Intron(0)	GGGTGTCTTAGTAATCCGTA
HNRNPUL1	HNRNPUL1_In13	Intron(0)	GATCTGCTGAGAAACAGTAG
HNRNPUL1	HNRNPUL1_In14	Intron(0)	GAAGTGTTGACCAAATGGAA
HSPA8	HSPA8_In2	Intron(1)	GGCTGAAATCTGGATAACGT
HSPA8	HSPA8_In8	Intron(0)	GTCACTCAGACATCCAAGGA
HSPD1	HSPD1_In5	Intron(0)	GGATTCATTTCATGCAGCAA
HSPD1	HSPD1_In7	Intron(2)	GATTGACACTTGAACCCCGG
IARS1	IARS1_In32	Intron(1)	GTCTGTTGATTAAGGCATGG
ILF2	ILF2_In1	Intron(2)	GACAAGTGTAAGTGTGAGTG
ILF2	ILF2_In2	Intron(2)	GAGTGACAAAGTCTCCGGGG
KHDRBS1	KHDRBS1_In6	Intron(0)	GACACCTACATAAAGGACCG
KHDRBS1	KHDRBS1_In8	Intron(1)	GCCACATAGTATTCCCAGTG
KHSRP	KHSRP_In1	Intron(0)	GTTAACTGGTGAGAACCTTG
KHSRP	KHSRP_In2	Intron(1)	GAGGGTGTCGTGGATAACAG
KHSRP	KHSRP_In4	Intron(2)	GCTCAGAGTCCCCACCCCAG
KPNA2	KPNA2_In10	Intron(0)	GTATTTGACATAGAGGAGGG
LARP1	LARP1_In11	Intron(0)	GAATTCCACGTATGTCGACG
LDHA	LDHA_In2	Intron(0)	GAGTCACCTGTGTTGTTACG
LDHA	LDHA_In6	Intron(2)	GGGAGCGTGAGGGGGACAGA
LDHB	LDHB_In3	Intron(1)	GTACACTATGGAAGGCCGCA
LDHB	LDHB_In5	Intron(1)	GGGCATGAGATAAAAATCCG
LDHB	LDHB_In7	Intron(0)	GCTTCAGTGAGCTATGACAG
LUC7L2	LUC7L2_In1	Intron(1)	GTAGGAATTCAATGGCCATG
MATR3	MATR3_In4	Intron(2)	GTGGTTGTGGTCATATATTG
MCM3	MCM3_In1	Intron(0)	GGGACTGACGTTTTACCTGG
MCM3	MCM3_In13	Intron(0)	GTGTTTCAGAGGAAAGAGTG
MCM4	MCM4_In2	Intron(1)	GGGTGTCTGTGCGCACCAAG
MCM5	MCM5_In15	Intron(1)	GGGCCCATCAGTGACCCAGG
MCM5	MCM5_In5	Intron(2)	GCTCTGAGACACCATGAACA
MCM5	MCM5_In7	Intron(1)	GATGAGAGAAAAGAGCACCA
MLF2	MLF2_In4	Intron(0)	GGTGTTAAACTCTTGTTGGG
MLF2	MLF2_In5	Intron(0)	GAGTCCAACCACGAGCAAGA
MTCH2	MTCH2_In4	Intron(0)	GTCTCGCTCTGTCACTCACG
MTCH2	MTCH2_In9	Intron(0)	GTGGTGATGTGTGCTTCAGG
MYL6	MYL6_In1	Intron(0)	GACCCGAAAGGTTGGAGGTG
NACA	NACA_In2	Intron(1)	GACAGTCTAAGTCACCACGC
NACA	NACA_In3	Intron(1)	GCCAAGAAACAAAGACCTTG
NACA	NACA_In4	Intron(0)	GGAACTGTGAACCTTCATAA
NAP1L1	NAP1L1_In12	Intron(0)	GCTCTGTGAAGTCAAGGCAA
NAP1L1	NAP1L1_In2	Intron(2)	GGACGTGGGAGGATCACCTG
NAP1L1	NAP1L1_In3	Intron(1)	GAGCTTCTTAAAATGCAAGG
NCL	NCL_In1	Intron(0)	GGTCTCATCTCTCCACCCCG
NCL	NCL_In3	Intron(1)	GGGAATTCTCTGGGTTGTTG
NCL	NCL_In11	Intron(1)	GCAGGATATCAACTATGCAA
NOLC1	NOLC1_In4	Intron(0)	GGCAGGATAAGGCAGGAACA
NONO	NONO_In3	Intron(1)	GTATGACAGCAGTTGAGTAC
NONO	NONO_In9	Intron(0)	GCCTCCTATTAGCAACAGAG
NONO	NONO_In11	Intron(0)	GTGGATAACCCCAAAAGTGG
NOP56	NOP56_In2	Intron(0)	GCTAGAGCGATTCTACCCAT
NOP56	NOP56_In11	Intron(0)	GAGGTGGTCGTGTTTCACAG
NOP58	NOP58_In12	Intron(2)	GTGATGATGCAGGTAGAATG
NPM1	NPM1_In6	Intron(2)	GATGTACACCTAAAGCAGAG
NPM1	NPM1_In7	Intron(0)	GAAAACTTAAGAGTGGGGAA
NPM1	NPM1_In8	Intron(0)	GCAGAAGAGAGAGAGCACAA
P4HB	P4HB_In10	Intron(0)	GGTCTTTACGAGCTACACAG
PABPC1	PABPC1_In6	Intron(0)	GTAGCTGGAGGGTTTGAGAG
PABPC1	PABPC1_In9	Intron(1)	GAACGAGACCTTTAAAACTG
PABPC1	PABPC1_In11	Intron(0)	GTGAAGACAGCTGGGCACAG
PABPN1	PABPN1_In6	Intron(2)	GTAACGCACCTGGAGAACTG
PARP1	PARP1_In13	Intron(0)	GCATCTTTGAGATATCGAGG
PARP1	PARP1_In4	Intron(2)	GCTTGTTAACAAGCACACCA
PARP1	PARP1_In8	Intron(1)	GACATCTGTAGGTACTCAGG
PCBP2	PCBP2_In8	Intron(0)	GTTTCAGCAAGCATGCAGAG
PCBP2	PCBP2_In9	Intron(0)	GTACCCCCAAAAGTACACCC
PCBP2	PCBP2_In10	Intron(0)	GGGCTTGCATCACAATCCTG
PCNP	PCNP_In4	Intron(2)	GCCTCCCAGCCAGAGCAACA
PDAP1	PDAP1_In1	Intron(1)	GATGGGGAAACTGAGGACTG
PDAP1	PDAP1_In3	Intron(0)	GCAGAAGTTCCAGAAGAAGG
PDCD6IP	PDCD6IP_In17	Intron(2)	GGAGACCCTTCATTTTAACG
PDHA1	PDHA1_In1	Intron(0)	GGGGAAATACCAGAATCCCG
PES1	PES1_In6	Intron(0)	GACCAGTCTGAGCAGCATGG
PHB2	PHB2_In8	Intron(2)	GGAGGGTTCAAAGCTGAGTG
PKM	PKM_In4	Intron(0)	GCTAGGAAATGGTACCACAA
PKM	PKM_In8	Intron(0)	GTAAGGTTTAGGGGAAGAGG
PKM	PKM_In9	Intron(2)	GCCTGATGTTGATTCCCAGG
PPIA	PPIA_In1	Intron(0)	GCAGGTCTTGATGAGAATGG
PRMT1	PRMT1_In1	Intron(0)	GCACCCTCACAAAGACCCGG
PSMC3	PSMC3_In8	Intron(2)	GTGGGTTCATGTGAGCGAGG
PSMD2	PSMD2_In1	Intron(0)	GGTGGACAAGGAAACCGAGT
PSMD2	PSMD2_In2	Intron(0)	GAGGCAACTGCTATGTACGG
PSMD2	PSMD2_In3	Intron(0)	GCTAAACCTCACAAAAACCA
PSMD6	PSMD6_In1	Intron(1)	GTTAGTGGGGAAGAGACTGG
PTBP1	PTBP1_In3	Intron(1)	AAGAACGTAACGTTGTTCCA
PTBP1	PTBP1_In4	Intron(0)	GTGAGCACCCCGGAGAAACG
PTBP1	PTBP1_In6	Intron(0)	CGACCTGCCCTGGCGGTGAT
PTBP1	PTBP1_In7	Intron(0)	AGGGACCGTGAGACGTCGCC
PTBP1	PTBP1_In8	Intron(1)	TGCCCGCGAAGGCTCTGCCG
PTBP1	PTBP1_In9	Intron(1)	ACTGTGCGATTAGCGGCTTC
PTBP1	PTBP1_In10	Intron(0)	CGGGACACACAGGGTTAGCG
PTBP1	PTBP1_In11	Intron(1)	GTCCCGTAGATACGTACGCA
PTBP1	PTBP1_In12	Intron(1)	CGCGTGACCAGGCGCCCGAG
PTBP1	PTBP1_In13	Intron(2)	TGTCCTACCGCGTCGGTGTG
PTGES3	PTGES3_In5	Intron(0)	GGTGATTTCAACAGGAAGGG
PTGES3	PTGES3_In6	Intron(0)	GAGATGTTAACAGGATGCTG
PTMA	PTMA_In1	Intron(0)	GGTGCATGACTGAAGCTGGG
PTMA	PTMA_In2	Intron(0)	GCAGGTTTCATGATGGAGCC
PTMA	PTMA_In3	Intron(1)	GTGTGCGAGTGAGTGTGAGT
PUF60	PUF60_In4	Intron(0)	GCAGTCTTATCCAGGCCACG
PUF60	PUF60_In5	Intron(0)	GGGATGACCCCTCTGAACAG
RACK1	RACK1_In3	Intron(0)	GATTTGGGATCGCAGATTGG
RACK1	RACK1_In6	Intron(0)	GCATTGATACATGGACCCCA
RACK1	RACK1_In7	Intron(0)	GCCTAGACAATGGAGCAAGG
RAN	RAN_In2	Intron(0)	GGGCCCCATTACAGCCATCG
RAN	RAN_In5	Intron(0)	GACACTGCACTCCAGCATGG
RBBP4	RBBP4_In1	Intron(1)	GTGATTTGTCTAAATCCCCA
RBBP4	RBBP4_In3	Intron(1)	GCCATCCCTCAGAATCCGTG
RBBP7	RBBP7_In1	Intron(1)	GTGTAATTGACTACCCAACA
RBM17	RBM17_In7	Intron(2)	GCTATTAGATGGAAGCTGTG
RBM3	RBM3_In3	Intron(0)	GACTCTACTACCTAAGCCCA
RBM3	RBM3_In5	Intron(2)	GTAGTCATATAGTTGCGACA
RBM39	RBM39_In4	Intron(2)	GCAATCCTTAGAATTGTAGG
RBM39	RBM39_In6	Intron(2)	GACACTCTCAGGATGTACGG
RBM39	RBM39_In14	Intron(2)	GCAGTGAGCTAAGATAGAGC
RBMX	RBMX_In3	Intron(0)	TCGCTTAGAACTCGGGAGAC
RBMX	RBMX_In4	Intron(1)	TAGATTATGGTGTTAAACCG
RBMX	RBMX_In5	Intron(1)	CTTCAAAGATGACATTACGG
RNPS1	RNPS1_In2	Intron(2)	GAGGTGACCACAGAGCAAAG
RNPS1	RNPS1_In3	Intron(2)	GTAAAATTAGCTGAGCGTGG
RSL1D1	RSL1D1_In8	Intron(0)	GGAATCCTGGAAGCACCATG
RTRAF	RTRAF_In2	Intron(0)	GTGTAATCTCAGCTGCCCAG
RTRAF	RTRAF_In3	Intron(1)	GTGTGAACAAAGAAACAGAG
RTRAF	RTRAF_In5	Intron(0)	GGGAAAAACAATGGACCACA
SEPTIN2	SEPTIN2_In4	Intron(1)	GGTTCTCCAAAGATACCATG
SEPTIN2	SEPTIN2_In10	Intron(2)	GATCTGCGTGAGTGAACGAG
SF1	SF1_In1	Intron(1)	GAGTGCTCTGAAATCCCCAG
SF1	SF1_In12	Intron(1)	GTCTGGGGAGAGGTTCGTGG
SF1	SF1_In8	Intron(2)	GGCTCAAGACAAACAAACAG
SF3A3	SF3A3_In6	Intron(0)	GAAGAACACATAAATCTGGG
SF3B1	SF3B1_In1	Intron(1)	GAGCACGTCTCACAAACTGG
SF3B1	SF3B1_In2	Intron(0)	GAGAATGCTATGAACCCTGG
SF3B1	SF3B1_In9	Intron(0)	GTGGGTATAGATAGAACTGT
SF3B2	SF3B2_In3	Intron(0)	GCTTTTGGAGAAGCAGACAG
SF3B2	SF3B2_In19	Intron(2)	GCACATGCCTACCAAGGACA
SFPQ	SFPQ_In9	Intron(0)	GCTGTGTTTGCATACCTGAG
SLC25A3	SLC25A3_In2	Intron(1)	GGAGGTCACGAAGGGACACA
SLC25A3	SLC25A3_In3	Intron(0)	GTTTACCCACTCCAACACAT
SLC25A5	SLC25A5_In2	Intron(1)	GATGACGTGTTTAGGGGATG
SNRNP200	SNRNP200_In35	Intron(2)	GGTAGGAAATTAGAGCCAGG
SNRNP70	SNRNP70_In2	Intron(0)	GAGTGGCACAGATCAAAGCA
SNRPB	SNRPB_In1	Intron(0)	GGAACCGCGACTGATCGGGG
SNRPB	SNRPB_In2	Intron(2)	GCCTGTAGAGACTATCCAGG
SNRPB	SNRPB_In3	Intron(0)	GCATATAGGTGGTTGAGTTG
SNRPD1	SNRPD1_In3	Intron(1)	GTAGATTTTGGTACCCACAG
SNRPD2	SNRPD2_In1	Intron(2)	GCTGAACAGGAGGACAGATG
SNRPD3	SNRPD3_In3	Intron(1)	GAACTCATCCATGTGCCGGG
SON	SON_In1	Intron(2)	GCGAGCTTCAGACCGCTTGG
SON	SON_In4	Intron(0)	GCGTATATGCAGTATACTCG
SON	SON_In9	Intron(1)	GCTTGGGACCAGAAGTGTGT
SRM	SRM_In4	Intron(1)	GATCTGGCATTGGGACACTG
SRRT	SRRT_In3	Intron(2)	GCATGGAGGATGGACAGACG
SRRT	SRRT_In4	Intron(2)	GGAGCGGGTCAGGCACACAG
SRSF3	SRSF3_In2	Intron(2)	GAGCGAGGGTTTCACCACGT
SRSF3	SRSF3_In3	Intron(2)	GACAAGACTTAGGTACCAGG
SRSF3	SRSF3_In4	Intron(2)	GAAGAGGGAGGATCACTCCA
SRSF7	SRSF7_In1	Intron(1)	GGGACGTAATCTGCGACTGG
SRSF7	SRSF7_In6	Intron(2)	GCACCTATCAGTTCTAACAA
SRSF7	SRSF7_In7	Intron(2)	GGTAGCCTAATCTTAAGCCA
SRSF9	SRSF9_In1	Intron(2)	GTTGAAAAACCACAATGGCA
SRSF9	SRSF9_In3	Intron(0)	GAAGATCCAAAGATGCCAAG
SSBP1	SSBP1_In2	Intron(0)	GTGCCCGAATGTGGTAAGTG
SSRP1	SSRP1_In13	Intron(0)	GGAAGAACAGGTCCTACTGG
SSRP1	SSRP1_In15	Intron(2)	GAGTACACCAGAAGAATCAG
SSRP1	SSRP1_In16	Intron(0)	GAGTGGATGGTGGAATTCTG
SYNCRIP	SYNCRIP_In4	Intron(0)	GTGCTCTTGAGCCAAGCGTA
SYNCRIP	SYNCRIP_In6	Intron(0)	CGTAGATGGGGTGTTGCTTC
SYNCRIP	SYNCRIP_In7	Intron(1)	GTTAGTAGGGAATACAGCTA
SYNCRIP	SYNCRIP_In8	Intron(0)	GAGGGTAATATGAACTGCCA
SYNCRIP	SYNCRIP_In10	Intron(2)	TACGTTAGTCAGTTGGAACA
TAF15	TAF15_In2	Intron(2)	GTATCCTCAGTATTGTAGCA
TAF15	TAF15_In5	Intron(2)	GCATTGAGGAAAGATTGGTG
TAF15	TAF15_In9	Intron(1)	GCTTTGTATATACCAGAGTG
TARDBP	TARDBP_In2	Intron(1)	GTAAGTTCCAGCAACTCAGG
TIA1	TIA1_In10	Intron(2)	GGCTGGTCTCAAACTCATGA
TIA1	TIA1_In11	Intron(0)	GTGTGAGCATGAGTCAATTG
TIA1	TIA1_In12	Intron(2)	GATGTTCGGGAGACTGAGGT
TIAL1	TIAL1_In1	Intron(2)	GTACAAGACATAAACCAAGG
TRA2B	TRA2B_In1	Intron(0)	GCATACGTAGCTGGTCTGTG
TRA2B	TRA2B_In2	Intron(2)	GTAGAGAATGGTCTTCTGAG
TRIM28	TRIM28_In3	Intron(1)	GACCTTAATGTGCTGCAGGG
TUBA1C	TUBA1C_In1	Intron(0)	GAGGTCGCTTGAGAAAACGT
U2AF2	U2AF2_In2	Intron(2)	GCAGGGAAGAAAGAAACTGG
U2AF2	U2AF2_In3	Intron(2)	GTGGAGCTTACATGGTTGCG
U2AF2	U2AF2_In4	Intron(1)	GAAATGACCAGAGACACCCG
UBA1	UBA1_In20	Intron(1)	GCAGGTAGATGTACAGATGG
UBAP2L	UBAP2L_In9	Intron(0)	GGAGTAGTAGAAGACAAATG
UBAP2L	UBAP2L_In11	Intron(0)	GGAAGACCATAGGTTTCTGG
UBAP2L	UBAP2L_In20	Intron(0)	GCAAGTTTTGGTATTCACAG
VCP	VCP_In1	Intron(2)	GTATTTTGATGGGACAGGAG
VDAC2	VDAC2_In2	Intron(1)	GAAAACCAACACCCTGGAGT
VIM	VIM_In7	Intron(2)	GTACTAACAAGACCAGTCAT
XRCC5	XRCC5_In14	Intron(2)	GCTCTCTCCCTAAACACCTG
XRCC5	XRCC5_In15	Intron(0)	GAAAGGCCGGCAGATTTCAG
XRCC5	XRCC5_In18	Intron(1)	GCTATTGATAGAGTGGCCAG
XRCC6	XRCC6_In2	Intron(1)	GAATGTAAGAGGGATTTCTG
YBX1	YBX1_In4	Intron(0)	GCAATCTCTTCAGAACAGTG
YBX1	YBX1_In6	Intron(2)	GGGTTCAAGAGCAAACTGAA
YBX3	YBX3_In5	Intron(0)	GATTTCTGAAAACTTCCAGG
YBX3	YBX3_In6	Intron(0)	GAACTTGGACCACTTACCCA
YBX3	YBX3_In7	Intron(2)	GGTAAGATAAAAGAATGGGC
YWHAE	YWHAE_In2	Intron(0)	GATCAGTGGATAGAGATGGG
YWHAE	YWHAE_In5	Intron(1)	GAAACAATCCTCTTACCACA
ZRANB2	ZRANB2_In6	Intron(0)	GTATTGCACAGACATAAACC

### Sheet: Donor gRNA
Target	gRNA_Spacer
Plasmid donor	GGGCCAGTACCCAAAAAGCG
