## Supplementary Table6 for "The Knock-In Atlas: A web resource for targeted protein trap by CRISPR/Cas9 in human and mouse cell lines"

### Sheet: Sheet1
	Name	Sequence (5' → 3')
Splinkerette Adapter	Splinkerette_Adapter_Fw	CGCGAACAACGCTAACGACGCGAACGACAGC
	Splinkerette_Adapter_Rv	TAGCTGTCGTTCGCGTCGTAAAAAAACTTTTTTT
1st PCR	SPLK_1st_Fw	CTTGATGCCGTTCTTCTGCTTG
	SPLK_1st_Rv	CGCGAACAACGCTAACGACG
2nd PCR	SPLK_2nd_Fw	CGGCGGTGATATAGACGTTGTG
	SPLK_2nd_Rv	CGCTAACGACGCGAACGACAG
Sequencing	SPLK_seq	AAGTCGTGCTGCTTCATGTG
