## Supplementary Table7 for "The Knock-In Atlas: A web resource for targeted protein trap by CRISPR/Cas9 in human and mouse cell lines"

### Sheet: Sheet1
Primary antibody	Company	Catalog	Dilution
Anti-HNRNPA1	Santa Cruz Biotechnology	sc-32301	1:200
Anti-GFP	Abcam	ab290	1:750
Anti-GFP	Invitrogen	A-6455	1:750
Anti-β-Tubulin	DSHB	E7	1:1000
Anti-GAPDH	Cell Signaling Technology	#2118	1:1000
Secondary antibody	Company	Catalog	Dilution
Anti-IgG (H+L chain) (Mouse) pAb-HRP	MBL	330	1:5000
F(ab')2-Goat anti-Rabbit IgG (H+L) Cross-Adsorbed Secondary Antibody, HRP	Invitrogen	A24537	1:5000
